# The VelB intrinsically disordered domain promotes selective heterodimer formation of velvet domain regulatory proteins for fungal development

**DOI:** 10.1101/2025.02.27.640524

**Authors:** Anna M. Köhler, Sabine Thieme, Jennifer Gerke, Karl G. Thieme, Rebekka Harting, Kerstin Schmitt, Oliver Valerius, Wanping Chen, Annalena Höfer, Emmanouil Bastakis, Anja Strohdiek, Antje K. Heinrich, Helge B. Bode, Gerhard H. Braus

**Author notes:** equally contributed (Anna M. Köhler, Sabine Thieme).

## Abstract

Fungi possess several transcription factors with a characteristic velvet domain for DNA-binding and homo- or heterodimerization, which is structurally similar to the mammalian NF-ᴋB Rel homology domain. Velvet dimers control fungal development, virulence and mycotoxin formation. VelB is the only regulator, which carries an intrinsically disordered domain (IDD) within the velvet domain. The IDD as well as the positioning within VelB is conserved in the fungal kingdom. Intrinsically disordered regions contribute to transcription activation and DNA binding and frequently appear in eukaryotic transcription factors. The VelB IDD provides selective heterodimerization as well as protein stability control. The IDD is not required for the formation of the VelB-VeA heterodimer of *Aspergillus nidulans* or *Verticillium dahliae*, but promotes the formation of the VelB-VosA heterodimer. The IDD destabilizes VelB single molecules and also balances its distribution and ratio between both velvet heterodimers. These balances contribute to control appropriate mycotoxin production and sexual development. Herewith, the VelB IDD represents a novel control mechanism of velvet protein stability and heterodimer formation for precise priming of fungal development.
