## Supplementary material for "The VelB intrinsically disordered domain promotes selective heterodimer formation of velvet domain regulatory proteins for fungal development": Table S2

### Sheet: Sheet 1
Collection of fungal genomes with multiple VelB homlogs
E-value	Species	Protein name/IDD position	IDD Length/AA	Note
7.78e-84	Coniochaeta sp. 2T2.1 v1.0	jgi|Conioc1|1050585|fgenesh1_pg.3_#_77/174-296	123	Ascomycota
7.78e-84	Coniochaeta sp. 2T2.1 v1.0	jgi|Conioc1|1223138|gm1.13786_g/174-296	123
8.18e-50	Thielavia terrestris v2.0	jgi|Thite2|2121810|fgenesh_kz1_kg.chromosome_5_#_1301_#_120041/23-145	123
2.73e-50	Thielavia terrestris v2.0	jgi|Thite2|45297|Thite1.e_gw1.4.1870.1/83-205	123
7.14e-78	Fusarium oxysporum f. sp. lycopersici 4287 v2	jgi|Fusox2|25|FOXG_00016T0/238-355	118
5.62e-50	Fusarium oxysporum f. sp. lycopersici 4287 v2	jgi|Fusox2|26|FOXG_00016T1/238-355	118
1.83e-44	Capronia semiimmersa CBS27337	jgi|Capse1|358131|PV04_00806T0/183-301	119
1.83e-44	Capronia semiimmersa CBS27337	jgi|Capse1|358130|PV04_00806T1/183-297	115
4.37e-43	Mixia osmundae IAM 14324 v1.0	jgi|Mixos1|95822|fgenesh1_pm.8_#_147/688-825	138	Basidiomycota
2.6e-41	Mixia osmundae IAM 14324 v1.0	jgi|Mixos1|559125|CE452915_23071/110-233	124
1.32e-54	Puccinia striiformis f. sp. tritici 104 E137 A-	jgi|Pucstr1|17067|evm.model.scaffold_34.65/97-173	77
7.06e-55	Puccinia striiformis f. sp. tritici 104 E137 A-	jgi|Pucstr1|21805|evm.model.scaffold_5.283/100-173	74
2.12e-50	Puccinia coronata avenae 12NC29	jgi|PuccoNC29_1|20115|PCA_NC_23125-T1/247-297	51
5.88e-51	Puccinia coronata avenae 12NC29	jgi|PuccoNC29_1|8125|PCA_NC_06997-T1/187-235	49
5.75e-41	Dichomitus squalens CBS463.89 v1.0	jgi|Dicsqu463_1|952292|fgenesh1_kg.42_#_16_#_Locus3617v1rpkm58.78/114-392	279
5.81e-41	Dichomitus squalens CBS464.89 v1.0	jgi|Dicsqu464_1|955638|estExt_fgenesh1_pm.C_70025/114-392	279
7.34e-43	Guyanagaster necrorhiza MCA 3950 v1.0	jgi|Guyne1|776434|CE776433_6135/122-278	157
1.3e-42	Guyanagaster necrorhiza MCA 3950 v1.0	jgi|Guyne1|930487|fgenesh1_kg.9_#_40_#_Locus9847v1rpkm6.06/96-216	121
5.35e-41	Armillaria nabsnona CMW6904 v1.0	jgi|Armnab1|315698|CE315697_5666/111-261	151
6.27e-41	Armillaria nabsnona CMW6904 v1.0	jgi|Armnab1|813827|fgenesh1_kg.3_#_3651_#_TRINITY_DN10314_c0_g1_i1/97-238	142
2.09e-40	Armillaria gallica 21-2 v1.0	jgi|Armga1|1072297|gm1.2703_g/111-264	154
2.79e-41	Armillaria gallica 21-2 v1.0	jgi|Armga1|1159350|estExt_Genemark1.C_2_t30238/100-238	139
2.45e-41	Rhizophagus irregularis A4 v1.0	jgi|RhiirA4|398786|fgenesh1_kg.254_#_32_#_TR2403|c0_g1_i2/96-117	22	Zygomycota
6.81e-41	Rhizophagus irregularis A4 v1.0	jgi|RhiirA4|402212|fgenesh1_kg.442_#_5_#_TR6461|c0_g1_i1/218-223	6
2.32e-41	Rhizophagus irregularis B3 v1.0	jgi|RhiirB3|506305|MIX29920_1_5/96-117	22
6.44e-41	Rhizophagus irregularis B3 v1.0	jgi|RhiirB3|444451|gm1.20517_g/218-223	6
2.31e-41	Rhizophagus irregularis C2 v1.0	jgi|RhiirC2|707643|fgenesh1_pg.204_#_6/96-119	24
6.43e-40	Rhizophagus irregularis C2 v1.0	jgi|RhiirC2|665524|e_gw1.1327.10.1/72-77	6
9.37e-65	Umbelopsis ramanniana AG # v1.0	jgi|Umbra1|217858|fgenesh1_kg.1_#_1428_#_combest_scaffold_1_4419/197-253	57
1.84e-41	Umbelopsis ramanniana AG # v1.0	jgi|Umbra1|223306|fgenesh1_kg.5_#_670_#_combest_scaffold_5_102634/153-158	6
1.57e-41	Saksenaea vasiformis B4078	jgi|Sakvas1|982|SVAS_04081-R0/86-98	13
2.58e-41	Saksenaea vasiformis B4078	jgi|Sakvas1|6240|SVAS_05245-R0/627-632	6
2.26e-45	Backusella circina FSU 941 v1.0	jgi|Bacci1|185244|e_gw1.77.37.1/76-94	19
2.26e-44	Backusella circina FSU 941 v1.0	jgi|Bacci1|323971|estExt_fgenesh1_pm.C_880016/98-103	6
2.05e-40	Syncephalastrum racemosum NRRL 2496 v1.0	jgi|Synrac1|503625|fgenesh1_pg.3_#_337/469-516	48
9.21e-41	Syncephalastrum racemosum NRRL 2496 v1.0	jgi|Synrac1|498974|fgenesh1_kg.11_#_711_#_Locus1882v1rpkm95.28/237-242	6
1.73e-42	Absidia padenii NRRL 2977 v1.0	jgi|Chlpad1|426390|fgenesh1_kg.13_#_255_#_TRINITY_DN8497_c15_g1_i1/204-239	36
1.78e-41	Absidia padenii NRRL 2977 v1.0	jgi|Chlpad1|408877|fgenesh1_kg.1_#_1724_#_TRINITY_DN7264_c0_g2_i2/224-248	25
2.7e-47	Absidia repens NRRL 1336 v1.0	jgi|Absrep1|393427|fgenesh1_pg.14_#_150/201-251	51
8.91e-40	Absidia repens NRRL 1336 v1.0	jgi|Absrep1|424373|fgenesh1_kg.29_#_207_#_TRINITY_DN9194_c0_g1_i2/209-244	36
1.46e-40	Absidia repens NRRL 1336 v1.0	jgi|Absrep1|421933|fgenesh1_kg.23_#_93_#_TRINITY_DN5616_c0_g3_i1/164-169	6
4.85e-41	Rhizopus microsporus var. microsporus ATCC52813 v1.0	jgi|Rhimi1_1|248205|fgenesh1_pg.28_#_87/267-296	30
3.62e-41	Rhizopus microsporus var. microsporus ATCC52813 v1.0	jgi|Rhimi1_1|263340|fgenesh1_kg.18_#_99_#_comp172654_c0_seq6/97-102	6
8.65e-42	Phycomyces nitens S607 v1.0	jgi|PnitS607_1|856603|fgenesh1_kg.30_#_380_#_TRINITY_DN6065_c0_g1_i2/255-273	19
2.6e-43	Phycomyces nitens S607 v1.0	jgi|PnitS607_1|810497|e_gw1.61.8.1/75-80	6
1.86e-43	Phycomyces blakesleeanus NRRL1555 v2.0	jgi|Phybl2|150993|Genemark1.13184_g/274-292	19
1.8e-43	Phycomyces blakesleeanus NRRL1555 v2.0	jgi|Phybl2|106288|e_gw1.2.499.1/71-76	6
2.99e-40	Cokeromyces recurvatus NRRL 2243 v1.0	jgi|Cokrec1|499846|fgenesh1_kg.5_#_392_#_TRINITY_DN6634_c3_g1_i7/380-411	32
9.52e-41	Cokeromyces recurvatus NRRL 2243 v1.0	jgi|Cokrec1|456470|estExt_Genewise1.C_170110/552-557	6
1.15e-46	Pilaira anomala RSA1997 v1.0	jgi|Pilano1|472277|estExt_Genemark1.C_190057/281-315	35
1.09e-42	Pilaira anomala RSA1997 v1.0	jgi|Pilano1|435905|estExt_fgenesh1_pm.C_270051/566-571	6
7.06e-45	Mucor heterogamus NRRL 1489 v1.0	jgi|Zyghet1|450266|fgenesh1_kg.7_#_408_#_TRINITY_DN8045_c0_g1_i2/243-268	26
1.06e-44	Mucor heterogamus NRRL 1489 v1.0	jgi|Zyghet1|451486|fgenesh1_kg.11_#_84_#_TRINITY_DN5400_c0_g1_i2/102-107	6
2.22e-41	Mucor circinelloides CBS277.49 v2.0	jgi|Mucci2|110453|Genemark1.6216_g/290-315	26
7.79e-43	Mucor circinelloides CBS277.49 v2.0	jgi|Mucci2|132474|gw1.05.1438.1/71-76	6
4.33e-45	Mucor circinelloides CBS277.49 v2.0	jgi|Mucci2|154790|fgenesh1_kg.01_#_137_#_995_1_CCIA_CCIB_EXTA/125-130	6
7.34e-40	Fennellomyces sp. T-0311 v1.0	jgi|Fenlin1|200170|CE200169_13072/190-225	36
4.69e-44	Fennellomyces sp. T-0311 v1.0	jgi|Fenlin1|183368|CE183367_8900/159-164	6
5.73e-42	Dichotomocladium elegans RSA 919- v1.0	jgi|Dicele1|1854719|e_gw1.6.386.1/65-70	6
3.1e-41	Dichotomocladium elegans RSA 919- v1.0	jgi|Dicele1|2036221|MIX2103_238_36/102-107	6
6.13e-41	Lichtheimia hyalospora v1.0	jgi|Lichy1|177996|fgenesh1_kg.73_#_19_#_Locus4520v2rpkm16.66/102-114	13
5.8e-40	Lichtheimia hyalospora v1.0	jgi|Lichy1|166366|estExt_Genewise1Plus.C_1430014/613-618	6
1.47e-40	Lichtheimia corymbifera JMRC:FSU:9682	jgi|Liccor1|13213|LCOR_12189.1/192-204	13
5.67e-41	Lichtheimia corymbifera JMRC:FSU:9682	jgi|Liccor1|7118|LCOR_06471.1/216-221	6
1.88e-43	Basidiobolus meristosporus CBS 931.73 v1.0	jgi|Basme2finSC|269438|estExt_Genewise1.C_6010018/153-158	6
8.87e-44	Basidiobolus meristosporus CBS 931.73 v1.0	jgi|Basme2finSC|314465|fgenesh1_kg.152_#_4_#_Locus5086v1rpkm30.02/167-172	6
1.88e-43	Basidiobolus meristosporus CBS 931.73 v1.0	jgi|Basme2finSC|272190|estExt_Genewise1.C_11210004/154-157	4
1.83e-47	Thamnidium elegans v1.0	jgi|Thaele1|421992|fgenesh1_kg.15_#_372_#_TRINITY_DN6275_c0_g2_i2/252-278	27
8.4e-47	Thamnidium elegans v1.0	jgi|Thaele1|412164|fgenesh1_kg.4_#_1143_#_TRINITY_DN4612_c1_g2_i1/93-98	6
2.03e-27	Chytridium lagenaria Arg66 v1.0	jgi|Chylag1|148006|CE148005_321/147-149	2	Chytridiomycota
2.1e-27	Chytridium lagenaria Arg66 v1.0	jgi|Chylag1|54721|CE54720_284/141-169	28
9.79e-27	Chytriomyces hyalinus JEL632 v1.0	jgi|Chyhya1|319432|CE319431_1076/74-104	30
6e-26	Chytriomyces hyalinus JEL632 v1.0	jgi|Chyhya1|34482|CE34481_101/71-101	30
3.54e-25	Chytriomyces hyalinus JEL632 v1.0	jgi|Chyhya1|596263|fgenesh1_kg.11_*_609_*_TRINITY_DN8068_c0_g3_i1/98-129	31
2.47e-27	Chytriomyces hyalinus JEL632 v1.0	jgi|Chyhya1|711435|estExt_Genemark1.C_530075/163-194	31
7.78e-25	Chytriomyces sp. MP 71 v1.0	jgi|Chytri1|1248835|estExt_Genewise1.C_11000001/108-110	2
7.46e-25	Chytriomyces sp. MP 71 v1.0	jgi|Chytri1|629523|CE629522_542/76-102	26
1.69e-26	Gaertneriomyces semiglobifer Barr 43 v1.0	jgi|Gaesem1|590361|gm1.2144_g/130-260	130
4.46e-31	Gaertneriomyces semiglobifer Barr 43 v1.0	jgi|Gaesem1|592362|gm1.4145_g/203-282	79
1.9e-25	Obelidium mucronatum JEL802 v1.0	jgi|Obemuc1|371378|CE371377_10274/83-85	2
1.03e-25	Obelidium mucronatum JEL802 v1.0	jgi|Obemuc1|868615|fgenesh1_kg.67_*_44_*_Locus4248v1rpkm51.34/83-85	2
5.09e-27	Obelidium mucronatum JEL802 v1.0	jgi|Obemuc1|869002|fgenesh1_kg.69_*_146_*_Locus18777v1rpkm1.99/166-207	41
5.46e-25	Rhizoclosmatium globosum JEL800 v1.0	jgi|Rhihy1|674963|estExt_Genewise1.C_10270/86-116	30
3.54e-26	Rhizoclosmatium globosum JEL800 v1.0	jgi|Rhihy1|693220|estExt_Genewise1Plus.C_10269/100-136	36
8.22e-30	Spizellomyces punctatus DAOM BR117	jgi|Spipu1|2175|SPPG_06849T0/238-306	68
8.37e-25	Spizellomyces punctatus DAOM BR117	jgi|Spipu1|5190|SPPG_01736T0/103-114	11
1.3e-34	Spizellomyces punctatus DAOM BR117	jgi|Spipu1|7492|SPPG_03895T0/397-407	10
5.4e-25	Triparticalcar arcticum BR59 v1.0	jgi|Triarc1|249700|CE249699_5777/97-109	12
5.56e-25	Triparticalcar arcticum BR59 v1.0	jgi|Triarc1|568525|gw1.55.13.1/72-87	15
2.63e-28	Triparticalcar arcticum BR59 v1.0	jgi|Triarc1|603630|fgenesh1_kg.2_*_546_*_TRINITY_DN1940_c0_g1_i2/443-559	116
2.26e-28	Triparticalcar arcticum BR59 v1.0	jgi|Triarc1|622516|fgenesh1_kg.14_*_916_*_TRINITY_DN2859_c0_g4_i1/94-164	70
7.51e-26	Triparticalcar arcticum BR59 v1.0	jgi|Triarc1|662651|MIX7441_167_100/61-84	23
3.96e-28	Triparticalcar arcticum BR59 v1.0	jgi|Triarc1|700068|estExt_Genewise1Plus.C_2_t10197/154-226	72
